# ADAR1 Regulates Lipid Remodeling to Dictate Ferroptosis Sensitivity

**DOI:** 10.1101/2025.01.16.633410

**Authors:** Che-Pei Kung, Nick D. Terzich, Ma Xenia G. Ilagan, Michael J. Prinsen, Madhurima Kaushal, Raleigh D. Kladney, Jade H. Weber, Alex R. Mabry, Luisangely Soto Torres, Emily R. Bramel, Eric C. Freeman, Thwisha Sabloak, Sua Ryu, William M. Weber, Kyle A. Cottrell, Leonard B. Maggi, Leah P. Shriver, Gary J. Patti, Jason D. Weber

## Abstract

Triple-negative breast cancer (TNBC), defined by the lack of estrogen, progesterone, and HER2 receptor expressions, is aggressive and lacks targeted treatment options. Adenosine deaminase acting on RNA 1 (ADAR1) has been shown to contribute to TNBC tumorigenesis by modulating an innate immune response. However, little is known about its role in the regulation of metabolic fitness of TNBC. We tested the hypothesis that ferroptosis is an ADAR1-protected vulnerability by showing that ADAR1 knockdown sensitizes TNBC cells to ferroptosis inducers. Lipidomic analyses showed that ADAR1 loss increased the abundance of phospholipids enriched with polyunsaturated fatty acids (PUFA), of which peroxidation is the main driver of ferroptosis. Transcriptomic analyses discovered that the proto-oncogene MDM2 contributes to the lipid remodeling phenotype. A ferroptosis-focused drug screen identified FDA-approved cobimetinib as a drug-repurposing candidate to synergize with ADAR1 loss. This finding supports further basic, pre-clinical, and clinical studies to develop novel therapeutic strategies for TNBC through ADAR1-mediated metabolic regulation.
