## Supplementary Table 2 for "ADAR1 Regulates Lipid Remodeling to Dictate Ferroptosis Sensitivity"

### Sheet: Enrichment_Analysis_Visualizer_
term	p-value
Fatty acid biosynthesis	0.000122006
Deadenylation-dependent mRNA decay	0.000427898
Interleukin-1 signaling pathway	0.000963235
Cyclins and cell cycle regulation	0.00105177
Deadenylation of mRNA	0.00105177
HIV-1 Nef as negative effector of Fas and TNF	0.00106434
Diabetes pathways	0.00182988
TNF/stress-related signaling	0.00195661
Amino sugar and nucleotide sugar metabolism	0.00201892
Retinoblastoma protein regulation	0.00208901
Metabolism	0.00249874
Endocytosis	0.00257926
Amino acid biosynthesis and interconversion (transamination)	0.00371507
Branched-chain amino acid catabolism	0.00444453
MHC class II antigen presentation	0.00477716
Toll receptor cascades	0.0049504
Unfolded protein response	0.00514283
p73 transcription factor network	0.00514283
Steroid hormone, vitamin A, and vitamin D metabolism	0.00569875
Transport to the Golgi and subsequent modification	0.00569875
Destabilization of mRNA by butyrate response factor 1 (BRF1)	0.00614802
Ubiquitin-mediated proteolysis	0.00628293
Immune system	0.00643188
RNA degradation	0.00658409
Signal transduction through IL-1R	0.0069205
Cyclin D-associated events in G1	0.0069205
Urea cycle and metabolism of amino groups	0.00712646
Asparagine N-linked glycosylation	0.00732275
Telomerase RNA component gene hTERC transcriptional regulation	0.00791576
Fas signaling pathway	0.00862178
T cell receptor downstream signaling	0.00934599
Shuttle for transfer of acetyl groups from mitochondria to the cytosol	0.0104148
ChREBP activates metabolic gene expression	0.0104148
Folate and pterine metabolism	0.0104148
Lipid and lipoprotein metabolism	0.0104831
G1 to S cell cycle control	0.0111563
Adaptive immune system	0.0113897
COPII-mediated vesicle transport	0.0132137
Heme biosynthesis	0.0132137
MicroRNA regulation of DNA damage response	0.0133195
Nucleotide-binding domain, leucine rich repeat containing receptor (NLR) signaling pathways	0.0145277
Androgen biosynthesis	0.0162994
Cell cycle: G2/M checkpoint	0.0164888
Glycolysis	0.0164888
Kinesins	0.0164888
Membrane trafficking	0.0180797
PERK-regulated gene expression	0.0181978
Cell cycle: G1/S checkpoint	0.0181978
TRAIL signaling pathway	0.0181978
Disease	0.0182195
Metabolism of vitamins and cofactors	0.0191263
Valine, leucine and isoleucine biosynthesis	0.0196595
JNK/MAPK pathway	0.0217267
TNFR1 signaling pathway	0.0219002
Inactivation of GSK3 by Akt causes accumulation of beta-catenin in alveolar macrophages	0.0219002
Interleukin-2/STAT5 pathway	0.0219002
RANKL signaling pathway	0.0231039
Granzyme A-mediated apoptosis pathway	0.0232815
Activation of chaperones by ATF6 alpha	0.0232815
Alpha-V beta-3 integrin/OPN pathway	0.0238938
Gluconeogenesis	0.0238938
ATM-dependent DNA damage response	0.0247557
Serotonin HTR1 group and FOS pathway	0.0259823
Adenylate cyclase inhibitory pathway	0.0271538
Alpha-hemoglobin stabilizing enzyme (AHSP) pathway	0.0271538
Inositol phosphate metabolism	0.0275484
mRNA stability regulation by proteins that bind AU-rich elements	0.0296373
N-cadherin signaling events	0.0304432
Calcium regulation in the cardiac cell	0.0311832
Porphyrin metabolism	0.0312648
Activation of Rac	0.0312648
Antigen presentation: folding, assembly, and peptide loading of class I MHC proteins	0.0340822
SNARE interactions in vesicular transport	0.0352799
Messenger RNA decay by 5' to 3' exoribonuclease	0.0356034
T cell receptor regulation of apoptosis	0.0366178
FRA pathway	0.0378379
SREBF and miR-33 in cholesterol and lipid homeostasis	0.0401589
CD40L signaling pathway	0.0401589
JNK (c-Jun kinases) phosphorylation and activation mediated by activated human TAK1	0.0401589
ERBB4 signaling events	0.0404879
Integration of energy metabolism	0.0406406
FAS pathway and stress induction of heat shock protein regulation	0.0432293
Amino acid metabolism	0.0439118
M phase pathway	0.0443517
SUMOylation by RanBP2 regulates transcriptional repression	0.0449208
TAK1-mediated activation of p38 MAPK	0.0449208
Carbohydrate metabolism	0.0486788
Plasma membrane estrogen receptor signaling	0.0489824
ERBB1 internalization pathway	0.0489824
Fc epsilon receptor I signaling in mast cells	0.0489824
Insulin biosynthesis and processing	0.0489824
Human cytomegalovirus and MAP kinase pathways	0.049879
TNFR2 signaling pathway	0.049879
Fatty acyl-CoA biosynthesis	0.049879
Botulinum neurotoxicity	0.049879
Pre-NOTCH processing in Golgi	0.049879
