## Supplementary Table 3 for "ADAR1 Regulates Lipid Remodeling to Dictate Ferroptosis Sensitivity"

### Sheet: Enrichment_Analysis_Visualizer_
term	p-value
Disorders of lipoid metabolism	0.00201892
Benign neoplasm of thyroid glands	0.00371507
Cholangitis	0.00525473
Ventral hernia	0.00819191
Hemorrhage of rectum and anus	0.0119255
Functional digestive disorders	0.0133533
Hyperlipidemia	0.0135001
Unspecified disorder of lipoid metabolism	0.0162994
Fracture of hand or wrist	0.0181978
Syncope and collapse	0.0219002
Type 2 diabetes	0.0281655
Irritable Bowel Syndrome	0.0304432
Malignant neoplasm of small intestine, including duodenum	0.0312648
Retinal hemorrhage/ischemia	0.0312648
Pathologic fracture of vertebrae	0.0356034
Acute laryngitis and tracheitis	0.0401589
Concussion	0.0401589
Disorders of diaphragm	0.0401589
Chronic tonsillitis and adenoiditis	0.0449208
Dentofacial anomalies, including malocclusion	0.0449208
Appendiceal conditions	0.049879
Aneurysm of artery of lower extremity	0.049879
Hereditary and idiopathic peripheral neuropathy	0.049879
