## Supplementary Table 4 for "ADAR1 Regulates Lipid Remodeling to Dictate Ferroptosis Sensitivity"

### Sheet: Enrichment_Analysis_Visualizer_
term	p-value
Metabolic Reprogramming in Cancer: Overview	0.000264114
Endosomal Recycling	0.000411974
DNA Damage Checkpoint Impairment in Cancer	0.000411974
Metabolic Effects of Oncogenes and Tumor Suppressor in Cancer Cells	0.000424709
Polycystic Ovary Syndrome	0.000592234
Proteins with Altered Expression in Polycystic Ovary Syndrome	0.000603535
G1/S Damage Checkpoint	0.000882741
Osteoclast Activation in Rheumatoid Arthritis	0.000970416
WNT Planar Cell Polarity (PCP) non-Canonical Signaling	0.00105177
Osteoclast Activation in Gout	0.00106434
Glycolysis Activation in Cancer (Warburg Effect)	0.0011802
Osteoclast Activation in Postmenopause	0.00147651
Cell Cycle Dysregulation in Mantle Cell Lymphoma	0.00169331
FrizzledR -> JUN/PAX2 Signaling	0.00198414
Osteoclast Activation in Multiple Myeloma	0.00262114
GNRH Signaling Impairment in Hypogonadotrophic Hypogonadism	0.00329328
Inflammatory Reaction in Acne Vulgaris	0.00351915
TNF-alpha/TNFRSF1A Signaling	0.00370489
Frizzled Receptors -> ARRB1/ARRB2 non-Canonical Signaling	0.00444452
NGFR -> AP-1/CEBPB/CREB/ELK/SRF/TP53 Signaling	0.00462994
Androgens in Adipocyte Activation	0.00525473
Glycolysis	0.00525473
Exocytosis: Vesicle Trafficking	0.00525473
Mantle Cell Lymphoma	0.00530475
beta-Cell Destruction through Cytokines in Diabetes Mellitus	0.0056886
Cell Cycle Overiew	0.00587489
Apoptosis of Thyroid Cell in Hashimoto's Thyroiditis	0.00614802
TNF and IL1B Induce Metalloproteinase Synthesis in Osteoarthritis	0.0069205
Golgi Transport	0.00712646
Li-Fraumeni Syndrome	0.00712646
CNR1/2 -> IL1B/2/4/6/10 Production	0.00759144
CD38/CD19 -> JUN/FOS/NF-kB Signaling in B-cell Proliferation	0.00759144
Golgi to Endosome Transport	0.00905857
Steroidogenesis Impairement in Polycystic Ovary Syndrome	0.00905857
TP53 Signaling in Pancreatic Neoplasms	0.00934599
Androgen Deficiency in Male Obesity	0.0119255
Brain Dysfunction in Phenylketonuria	0.0132137
Subepithelial Fibroblasts in Middle Ear Cholesteatoma	0.0135001
SCF/SKP2 Complex	0.0148741
Synovial Fibroblast Activation in Psoriatic Arthritis	0.0179022
MYOC Associated Glaucoma	0.0181978
TNFRSF1A -> AP-1/ATF/TP53 Signaling	0.0181978
Synovial Fibroblast Activation by Citokines in Rheumatoid Arthritis	0.0191263
ROS in Angiotensin Mediated Cardiovascular Remodeling and Hypertrophy	0.0191263
Apoptosis	0.0194245
Hexosamine Pathway in Diabetic Microangiopathy	0.0196595
CHRM1 -> IL2 Production	0.0200016
HTR1 -> IL6 Production	0.0200016
TNFRSF1A -> CREB/ELK-SRF Signaling	0.0200016
HPV E5 Regulates EDNRA and EGFR Signaling Pathway in Keratinocytes	0.0217267
IL36 Receptor Antagonist (IL1F5) Deficiency (DITRA)	0.0219002
ADRA1A -> IL6 Production	0.0219002
Lipodystrophy, Familial Partial	0.0232815
Oxidative Stress in Diabetic Neuropathy	0.0232815
NFKB Signaling Activation by Blocking of Tumor Suppressors	0.024533
Osteoarthritis	0.0247557
Exocytosis: Vesicle Tethering	0.0259823
Lipid Metabolism Impairement in non-Alcoholic Fatty Liver Disease	0.0259823
IL1R -> STAT3 Signaling	0.0271538
Leukotriene Effect on Vascular Endothelial Cell Response	0.0304432
G1/S Phase Transition	0.0304432
PNPLA3 in non-Alcoholic Fatty Liver Disease	0.0312648
TNFRSF6 -> DDIT3 Signaling	0.0312648
WNT Signaling in Breast Cancer	0.0328148
Glucocorticoids in Insulin Resistance in Skeletal Muscles	0.0328148
T-Cell Cytotoxic Response against Melanocytes in Vitiligo	0.0350862
Cochlear Hair Cell Stereocilia Proteins Mutations (Congenital Deafness)	0.0352799
Vitamins Insufficiency Causes Homocysteine High Level Synthesis	0.0356034
Actin Cytoskeleton	0.0356034
Complement Component GPCRs Signaling	0.0356034
TNFRSF6 -> HSF1 Signaling	0.0356034
CD4+T-Cell Response in Celiac Disease	0.0365388
T-Cell Dependent B-Cell Activation	0.0378712
Th17-Cell Differentiation	0.0378712
FAS Mediated Apoptosis in Systemic Scleroderma	0.0401589
Gluconeogenesis Impairment in non-Alcoholic Fatty Liver Disease	0.0401589
HGFR -> AP-1/CREB/MYC Signaling	0.0404879
Th17-Cell Differentiation in Asthma	0.0417417
B-Cell Activation in Systemic Lupus Erythematosus	0.0417417
HPV Infection and Cancer	0.0417417
DRD2 Expression Targets	0.0432293
TNFR -> AP-1/ATF/TP53 Signaling	0.0432293
Toll-like Receptor Independent Sterile Inflammation	0.0437578
Th17-Cell and Th1 Immune Responsein Psoriatic Arthritis	0.0437578
Female Sex Determination	0.0449208
PI3K/AKT/MTOR Signaling Activation in Cancer	0.0449208
TNFR -> CREB/ELK-SRF Signaling	0.0460611
DNA Persistent Repair Inhibits mTOR Signaling	0.0489824
FOXL2 Mutation in Ovarian Dysgenesis	0.049879
